# GOLPH3 and GOLPH3L are broad-spectrum COPI adaptors for sorting into intra-Golgi transport vesicles

**DOI:** 10.1101/2021.06.18.448969

**Authors:** Lawrence G. Welch, Sew-Yeu Peak-Chew, Farida Begum, Tim J. Stevens, Sean Munro

## Abstract

Glycosylation is a diverse and abundant modification of proteins, lipids and RNA. The fidelity of glycosylation is, in part, assured by the correct compartmentalisation of Golgi-resident glycosylation enzymes within the Golgi stack. The COPI adaptor GOLPH3 has been shown to interact with the cytoplasmic tails of a subset of Golgi enzymes and direct their retention in the Golgi. However, other mechanisms of retention, and other roles for GOLPH3, have been proposed, and a comprehensive characterisation of the clientele of GOLPH3 and its paralogue GOLPH3L has been lacking. The role of GOLPH3 is of particular interest as it is frequently amplified in several solid tumour types. Here, we combine two orthogonal proteomic analyses to identify a diverse range of GOLPH3+3L clients and find that they act in a wide spectrum of glycosylation pathways, or have other roles in the Golgi. Using binding studies, bioinformatics and an *in vivo* Golgi retention assay, we show that GOLPH3+3L interact with the cytoplasmic tails of their clients through membrane-proximal positively-charged residues. Furthermore, deletion of GOLPH3+3L causes diverse defects in glycosylation. Thus, GOLPH3+3L are major COPI adaptors that impinge on most, if not all, of the glycosylation pathways of the Golgi.
