## Supplementary material for "GOLPH3 and GOLPH3L are broad-spectrum COPI adaptors for sorting into intra-Golgi transport vesicles": Table S4

### Sheet: A. COPI+GOLPH3+, COPI+, GOLPH3-
Gene Names	Uniprot ID	Category
ALDH3A2	P51648	COPI+GOLPH3+
B3GAT3	O94766	COPI+GOLPH3+
CHPF2	Q9P2E5	COPI+GOLPH3+
FAM20B	O75063	COPI+GOLPH3+
GALNT2	Q10471	COPI+GOLPH3+
GALNT3	Q14435	COPI+GOLPH3+
GOLM1	Q8NBJ4	COPI+GOLPH3+
HS2ST1	Q7LGA3	COPI+GOLPH3+
MANEAL	Q5VSG8	COPI+GOLPH3+
MGAT2	Q10469	COPI+GOLPH3+
POMGNT1	Q8WZA1	COPI+GOLPH3+
APMAP	Q9HDC9	COPI+GOLPH3+
B4GALT5	O43286	COPI+GOLPH3+
B4GAT1	O43505	COPI+GOLPH3+
C1GALT1	Q9NS00	COPI+GOLPH3+
CANT1	Q8WVQ1	COPI+GOLPH3+
GOLM2	Q6P4E1	COPI+GOLPH3+
CHST14	Q8NCH0	COPI+GOLPH3+
CUX1	Q13948	COPI+GOLPH3+
ECE1	P42892	COPI+GOLPH3+
FUT8	Q9BYC5	COPI+GOLPH3+
GALNT1	Q10472	COPI+GOLPH3+
GALNT10	Q86SR1	COPI+GOLPH3+
GALNT7	Q86SF2	COPI+GOLPH3+
GLCE	O94923	COPI+GOLPH3+
GLT8D1	Q68CQ7	COPI+GOLPH3+
GOLGB1	Q14789	COPI+GOLPH3+
GOLIM4	O00461	COPI+GOLPH3+
GOSR1	O95249	COPI+GOLPH3+
BPNT2	Q9NX62	COPI+GOLPH3+
MAN1A2	O60476	COPI+GOLPH3+
MAN1B1	Q9UKM7	COPI+GOLPH3+
MAN2A1	Q16706	COPI+GOLPH3+
MGAT4B	Q9UQ53	COPI+GOLPH3+
SEC22B	O75396	COPI+GOLPH3+
ST3GAL1	Q11201	COPI+GOLPH3+
ST3GAL4	Q11206	COPI+GOLPH3+
STX10	O60499	COPI+GOLPH3+
TPST1	O60507	COPI+GOLPH3+
UST	Q9Y2C2	COPI+GOLPH3+
VAPA	Q9P0L0	COPI+GOLPH3+
ZFPL1	O95159	COPI+GOLPH3+
ATP1B1	P05026	COPI+GOLPH3-
B4GALT1	P15291	COPI+GOLPH3-
BET1	O15155	COPI+GOLPH3-
C1GALT1C1	Q96EU7	COPI+GOLPH3-
CD70	P32970	COPI+GOLPH3-
EPHX1	P07099	COPI+GOLPH3-
GOSR2	O14653	COPI+GOLPH3-
IFITM1	P13164	COPI+GOLPH3-
LNPEP	Q9UIQ6	COPI+GOLPH3-
MGAT1	P26572	COPI+GOLPH3-
MYOF	Q9NZM1	COPI+GOLPH3-
STX5	Q13190	COPI+GOLPH3-

### Sheet: B. Degraded, Non-Degraded
Uniprot Entry	Gene Name	Degraded/Non Degraded	Type
Q8N2K0	ABHD12	Non-degraded	Non-Glycan Modifiying Protein
Q7L211	ABHD13	Non-degraded	Non-Glycan Modifiying Protein
P51648	ALDH3A2	Non-degraded	Non-Glycan Modifiying Protein
Q9HDC9	APMAP	Non-degraded	Non-Glycan Modifiying Protein
Q12797	ASPH	Non-degraded	Non-Glycan Modifiying Protein
Q6ICH7	ASPHD2	Non-degraded	Non-Glycan Modifiying Protein
P18850	ATF6	Non-degraded	Non-Glycan Modifiying Protein
Q99941	ATF6B	Non-degraded	Non-Glycan Modifiying Protein
P05026	ATP1B1	Non-degraded	Non-Glycan Modifiying Protein
P54709	ATP1B3	Non-degraded	Non-Glycan Modifiying Protein
O75752	B3GALNT1	Non-degraded	Core Extension
Q6Y288	B3GLCT	Non-degraded	Core Extension
Q9NY97	B3GNT2	Non-degraded	Elongation and Branching
Q00973	B4GALNT1	Non-degraded	Core Extension
P15291	B4GALT1	Non-degraded	Elongation and Branching
O60512	B4GALT3	Non-degraded	Elongation and Branching
Q9UBV7	B4GALT7	Non-degraded	Core Extension
O43505	B4GAT1	Non-degraded	Core Extension
O15155	BET1	Non-degraded	Non-Glycan Modifiying Protein
Q9NYM9	BET1L	Non-degraded	Non-Glycan Modifiying Protein
Q12981	BNIP1	Non-degraded	Non-Glycan Modifiying Protein
Q6UWU4	C6orf89	Non-degraded	Non-Glycan Modifiying Protein
Q86V35	CABP7	Non-degraded	Non-Glycan Modifiying Protein
Q9ULG6	CCPG1	Non-degraded	Non-Glycan Modifiying Protein
P32970	CD70	Non-degraded	Non-Glycan Modifiying Protein
Q9P2E5	CHPF2	Non-degraded	GAG Synthesis
Q9NRB3	CHST12	Non-degraded	GAG Processing
Q8NCH0	CHST14	Non-degraded	GAG Processing
Q07065	CKAP4	Non-degraded	Non-Glycan Modifiying Protein
Q92478	CLEC2B	Non-degraded	Non-Glycan Modifiying Protein
Q6PJW8	CNST	Non-degraded	Non-Glycan Modifiying Protein
P21964	COMT	Non-degraded	Non-Glycan Modifiying Protein
Q86VU5	COMTD1	Non-degraded	Non-Glycan Modifiying Protein
Q5H943	CT83	Non-degraded	Unknown function
Q13948	CUX1	Non-degraded	Non-Glycan Modifiying Protein
Q6IAN0	DHRS7B	Non-degraded	Non-Glycan Modifiying Protein
Q09013	DMPK	Non-degraded	Non-Glycan Modifiying Protein
Q9NXW2	DNAJB12	Non-degraded	Non-Glycan Modifiying Protein
Q8TBM8	DNAJB14	Non-degraded	Non-Glycan Modifiying Protein
P42892	ECE1	Non-degraded	Non-Glycan Modifiying Protein
Q92611	EDEM1	Non-degraded	N-Glycan Trimming
P22413	ENPP1	Non-degraded	Non-Glycan Modifiying Protein
O75354	ENTPD6	Non-degraded	Golgi Nucleotidase
Q9NZ08	ERAP1	Non-degraded	Non-Glycan Modifiying Protein
O75477	ERLIN1	Non-degraded	Non-Glycan Modifiying Protein
O94905	ERLIN2	Non-degraded	Non-Glycan Modifiying Protein
Q93063	EXT2	Non-degraded	GAG synthesis
O43909	EXTL3	Non-degraded	GAG synthesis
Q9H0X4	FAM234A	Non-degraded	Unknown function
A9Z1Z3	FER1L4	Non-degraded	Non-Glycan Modifiying Protein
Q9H9S5	FKRP	Non-degraded	Core Extension
P22083	FUT4	Non-degraded	Capping
Q9BYC5	FUT8	Non-degraded	Capping and Core Extension
Q86SR1	GALNT10	Non-degraded	Initiation
Q8NCW6	GALNT11	Non-degraded	Initiation
Q6P9A2	GALNT18	Non-degraded	Initiation
Q9UJ14	GGT7	Non-degraded	Non-Glycan Modifiying Protein
O94923	GLCE	Non-degraded	GAG Processing
Q8TBA6	GOLGA5	Non-degraded	Non-Glycan Modifiying Protein
O95249	GOSR1	Non-degraded	Non-Glycan Modifiying Protein
O14653	GOSR2	Non-degraded	Non-Glycan Modifiying Protein
Q4G148	GXYLT1	Non-degraded	Core Extension
Q7LGA3	HS2ST1	Non-degraded	GAG Processing
O60243	HS6ST1	Non-degraded	GAG Processing
Q9Y287	ITM2B	Non-degraded	Non-Glycan Modifiying Protein
Q9NQX7	ITM2C	Non-degraded	Non-Glycan Modifiying Protein
Q9HDC5	JPH1	Non-degraded	Non-Glycan Modifiying Protein
Q96JJ6	JPH4	Non-degraded	Non-Glycan Modifiying Protein
Q86UP2	KTN1	Non-degraded	Non-Glycan Modifiying Protein
Q8N3Y3	LARGE2	Non-degraded	Core Extension
Q8NES3	LFNG	Non-degraded	Core Extension
Q9UIQ6	LNPEP	Non-degraded	Non-Glycan Modifiying Protein
Q96AG4	LRRC59	Non-degraded	Non-Glycan Modifiying Protein
O60476	MAN1A2	Non-degraded	N-Glycan Trimming
Q16706	MAN2A1	Non-degraded	N-Glycan Trimming
P49641	MAN2A2	Non-degraded	N-Glycan Trimming
P26572	MGAT1	Non-degraded	Core Extension
Q09328	MGAT5	Non-degraded	Core Extension
Q3V5L5	MGAT5B	Non-degraded	Core Extension
Q13724	MOGS	Non-degraded	N-Glycan Trimming
Q9Y2G1	MYRF	Non-degraded	Non-Glycan Modifiying Protein
Q6PIU2	NCEH1	Non-degraded	Non-Glycan Modifiying Protein
Q6PK18	OGFOD3	Non-degraded	Non-Glycan Modifiying Protein
Q9NXG6	P4HTM	Non-degraded	Non-Glycan Modifiying Protein
Q8N5Y8	PARP16	Non-degraded	Non-Glycan Modifiying Protein
P37287	PIGA	Non-degraded	Initiation
Q8IV08	PLD3	Non-degraded	Golgi Nucleotidase
Q8NAT1	POMGNT2	Non-degraded	Core Extension
Q9H5K3	POMK	Non-degraded	Core Extension
Q9HCU5	PREB	Non-degraded	Non-Glycan Modifiying Protein
Q9Y644	RFNG	Non-degraded	Core Extension
Q9Y2B1	RXYLT1	Non-degraded	Core Extension
Q6AZY7	SCARA3	Non-degraded	Non-Glycan Modifiying Protein
P67812	SEC11A	Non-degraded	Non-Glycan Modifiying Protein
Q9BY50	SEC11C	Non-degraded	Non-Glycan Modifiying Protein
O75396	SEC22B	Non-degraded	Non-Glycan Modifiying Protein
P60468	SEC61B	Non-degraded	Non-Glycan Modifiying Protein
P60059	SEC61G	Non-degraded	Non-Glycan Modifiying Protein
Q16585	SGCB	Non-degraded	Non-Glycan Modifiying Protein
P08195	SLC3A2	Non-degraded	Non-Glycan Modifiying Protein
Q14BN4	SLMAP	Non-degraded	Non-Glycan Modifiying Protein
P61009	SPCS3	Non-degraded	Non-Glycan Modifiying Protein
Q11201	ST3GAL1	Non-degraded	Capping
O60499	STX10	Non-degraded	Non-Glycan Modifiying Protein
Q86Y82	STX12	Non-degraded	Non-Glycan Modifiying Protein
O14662	STX16	Non-degraded	Non-Glycan Modifiying Protein
Q9P2W9	STX18	Non-degraded	Non-Glycan Modifiying Protein
P32856	STX2	Non-degraded	Non-Glycan Modifiying Protein
Q13277	STX3	Non-degraded	Non-Glycan Modifiying Protein
Q12846	STX4	Non-degraded	Non-Glycan Modifiying Protein
Q13190	STX5	Non-degraded	Non-Glycan Modifiying Protein
O43752	STX6	Non-degraded	Non-Glycan Modifiying Protein
O15400	STX7	Non-degraded	Non-Glycan Modifiying Protein
Q9UNK0	STX8	Non-degraded	Non-Glycan Modifiying Protein
O94901	SUN1	Non-degraded	Non-Glycan Modifiying Protein
Q9UH99	SUN2	Non-degraded	Non-Glycan Modifiying Protein
Q8NF91	SYNE1	Non-degraded	Non-Glycan Modifiying Protein
Q6ZMZ3	SYNE3	Non-degraded	Non-Glycan Modifiying Protein
Q9NT68	TENM2	Non-degraded	Non-Glycan Modifiying Protein
Q9NUM4	TMEM106B	Non-degraded	Non-Glycan Modifiying Protein
Q9Y2Y6	TMEM98	Non-degraded	Non-Glycan Modifiying Protein
Q5JTV8	TOR1AIP1	Non-degraded	Non-Glycan Modifiying Protein
Q8NFQ8	TOR1AIP2	Non-degraded	Non-Glycan Modifiying Protein
Q9Y385	UBE2J1	Non-degraded	Non-Glycan Modifiying Protein
Q8N2K1	UBE2J2	Non-degraded	Non-Glycan Modifiying Protein
Q9NZ43	USE1	Non-degraded	Non-Glycan Modifiying Protein
O94966	USP19	Non-degraded	Non-Glycan Modifiying Protein
Q8NBZ7	UXS1	Non-degraded	Preintiation Oligosaccharide Biosynthesis
P63027	VAMP2	Non-degraded	Non-Glycan Modifiying Protein
O75379	VAMP4	Non-degraded	Non-Glycan Modifiying Protein
O95183	VAMP5	Non-degraded	Non-Glycan Modifiying Protein
P51809	VAMP7	Non-degraded	Non-Glycan Modifiying Protein
Q9BV40	VAMP8	Non-degraded	Non-Glycan Modifiying Protein
Q9P0L0	VAPA	Non-degraded	Non-Glycan Modifiying Protein
O95292	VAPB	Non-degraded	Non-Glycan Modifiying Protein
Q96AJ9	VTI1A	Non-degraded	Non-Glycan Modifiying Protein
Q9UEU0	VTI1B	Non-degraded	Non-Glycan Modifiying Protein
Q9H1B5	XYLT2	Non-degraded	Initiation
O95159	ZFPL1	Non-degraded	Non-Glycan Modifiying Protein
Q8N3Y3	GYLTL1B	Non-degraded	Core Extension
Q10472	GALNT1	Non-degraded	Initiation
P52848	NDST1	Non-degraded	GAG processing
Q9UK23	NAGPA	Non-degraded	N-glycan processing - later step
O94766	B3GAT3	Non-degraded	Core extension
P02786	TFRC	Non-degraded	Non-Glycan Modifiying Protein
O60513	B4GALT4	Degraded	Elongation and Branching
Q9NS00	C1GALT1	Degraded	Core Extension
Q96EU7	C1GALT1C1	Degraded	Core Extension
Q8WVQ1	CANT1	Degraded	Nucleotidase
Q6P4E1	CASC4	Degraded	Unknown function
Q8IZ52	CHPF	Degraded	GAG synthesis
Q86X52	CHSY1	Degraded	GAG synthesis
Q70JA7	CHSY3	Degraded	GAG synthesis
O75923	DYSF	Degraded	Non-Glycan Modifiying Protein
Q9UBQ6	EXTL2	Degraded	GAG synthesis
O75063	FAM20B	Degraded	Core Extension
Q5T7M9	FAM69A	Degraded	Non-Glycan Modifiying Protein
Q96FL9	GALNT14	Degraded	Initiation
Q8N428	GALNT16	Degraded	Initiation
Q10471	GALNT2	Degraded	Initiation
Q8NCL4	GALNT6	Degraded	Initiation
Q86SF2	GALNT7	Degraded	Initiation
Q02742	GCNT1	Degraded	Core Extension
Q68CQ7	GLT8D1	Degraded	Orphan Glycosyltransferase
Q9H1C3	GLT8D2	Degraded	Orphan Glycosyltransferase
Q14789	GOLGB1	Degraded	Non-Glycan Modifiying Protein
O00461	GOLIM4	Degraded	Unknown function
Q8NBJ4	GOLM1	Degraded	Unknown function
Q9NX62	IMPAD1	Degraded	Nucleotidase
P33908	MAN1A1	Degraded	N-Glycan Trimming
Q9UKM7	MAN1B1	Degraded	N-Glycan Trimming
Q5SRI9	MANEA	Degraded	N-Glycan Trimming
Q10469	MGAT2	Degraded	Core Extension
Q9UQ53	MGAT4B	Degraded	Core Extension
Q8WZA1	POMGNT1	Degraded	Core Extension
O60507	TPST1	Degraded	Tyrosine Sulfation
O60704	TPST2	Degraded	Tyrosine Sulfation
Q3T906	GNPTAB	Degraded	Core Extension
Q16394	EXT1	Degraded	GAG synthesis
O43286	B4GALT5	Degraded	Core extension
Q7LGC8	CHST3	Degraded	GAG processing (sulphation)
Q9GZX3	CHST6	Degraded	GAG processing (sulphation)
Q92520	FAM3C	Degraded	Unknown (GT-related)
Q9NZM1	MYOF	Degraded	Non-Glycan Modifiying Protein

### Sheet: C. Uniprot ER, Golgi, PM
Gene Name	Uniprot ID	Membrane
APMAP	Q9HDC9	PM
AADACL4	Q5VUY2	PM
DPP6	P42658	PM
CLEC4F	Q8N1N0	PM
ASPHD1	Q5U4P2	PM
TMPRSS11E	Q9UL52	PM
CLECL1	Q8IZS7	PM
SLMAP	Q14BN4	PM
DPP10	Q8N608	PM
AOC3	Q16853	PM
TMPRSS13	Q9BYE2	PM
MMEL1	Q495T6	PM
TMPRSS9	Q7Z410	PM
KLRB1	Q12918	PM
KLRC4	O43908	PM
KLRC3	Q07444	PM
ABHD1	Q96SE0	PM
TRAF3IP3	Q9Y228	PM
RTP4	Q96DX8	PM
DNAJC16	Q9Y2G8	PM
RTP1	P59025	PM
FAM234A	Q9H0X4	PM
RGS9BP	Q6ZS82	PM
SMIM1	B2RUZ4	PM
TENM2	Q9NT68	PM
CNST	Q6PJW8	PM
N/A (ENSP00000320207)	A6NDX4	PM
TNFSF8	P32971	PM
TNFSF9	P41273	PM
TNFSF4	P23510	PM
FASLG	P48023	PM
CD70	P32970	PM
TNFSF14	O43557	PM
TNFSF15	O95150	PM
TNFSF18	Q9UNG2	PM
TMPRSS11A	Q6ZMR5	PM
CLEC10A	Q8IUN9	PM
EPHX4	Q8IUS5	PM
PLAAT2	Q9NWW9	PM
IFITM2	Q01629	PM
COL13A1	Q5TAT6	PM
COL17A1	Q9UMD9	PM
PLSCR1	O15162	PM
FOLH1	Q04609	PM
STX2	P32856	PM
FAP	Q12884	PM
TMPRSS6	Q8IU80	PM
KLRK1	P26718	PM
COL23A1	Q86Y22	PM
ECEL1	O95672	PM
ENPP3	O14638	PM
TFR2	Q9UP52	PM
CLEC12B	Q2HXU8	PM
TENM3	Q9P273	PM
TENM4	Q6N022	PM
TMEM30CP	A0ZSE6	PM
OGFOD3	Q6PK18	PM
CLEC1B	Q9P126	PM
COL25A1	Q9BXS0	PM
CD40LG	P29965	PM
CD72	P21854	PM
CD69	Q07108	PM
CLEC2B	Q92478	PM
GGT5	P36269	PM
PLVAP	Q9BX97	PM
NAALADL1	Q9UQQ1	PM
KLRF1	Q9NZS2	PM
NAALAD2	Q9Y3Q0	PM
ASIC1	P78348	PM
FER1L4	A9Z1Z3	PM
ABHD14A	Q9BUJ0	PM
ATP1B1	P05026	PM
ATP1B3	P54709	PM
CLEC9A	Q6UXN8	PM
FCER2	P06734	PM
ASGR2	P07307	PM
ASGR1	P07306	PM
STX1B	P61266	PM
COMT	P21964	PM
ATP4B	P51164	PM
CORIN	Q9Y5Q5	PM
TNF	P01375	PM
SGCG	Q13326	PM
SGCD	Q92629	PM
SGCB	Q16585	PM
ABHD13	Q7L211	PM
CLEC4G	Q6UXB4	PM
FER1L6	Q2WGJ9	PM
LTB	Q06643	PM
ST14	Q9Y5Y6	PM
TMPRSS15	P98073	PM
SMIM23	A6NLE4	PM
PLSCR4	Q9NRQ2	PM
PLSCR2	Q9NRY7	PM
N/A (FLJ36131)	Q8N9W7	PM
RTP3	Q9BQQ7	PM
TRHDE	Q9UKU6	PM
CLEC4M	Q9H2X3	PM
KLRD1	Q13241	PM
KLRC2	P26717	PM
KLRC1	P26715	PM
NPTXR	O95502	PM
MIR17HG	Q75NE6	PM
BTNL2	Q9UIR0	PM
CLEC1A	Q8NC01	PM
ATP1B2	P14415	PM
KEL	P23276	PM
MINAR1	Q9UPX6	PM
TNFSF12	O43508	PM
TNFSF11	O14788	PM
TNFSF10	P50591	PM
TNFSF13B	Q9Y275	PM
CT83	Q5H943	PM
TENM1	Q9UKZ4	PM
IFITM1	P13164	PM
TMPRSS7	Q7RTY8	PM
TMPRSS2	O15393	PM
CLEC17A	Q6ZS10	PM
RTP2	Q5QGT7	PM
MGAM2	Q2M2H8	PM
GGT3P	A6NGU5	PM
TMPRSS11F	Q6ZWK6	PM
ASPHD2	Q6ICH7	PM
COMTD1	Q86VU5	PM
SGCZ	Q96LD1	PM
TMPRSS5	Q9H3S3	PM
TMPRSS11D	O60235	PM
PPP1R3F	Q6ZSY5	PM
CD209	Q9NNX6	PM
KLRG1	Q96E93	PM
TMPRSS11B	Q86T26	PM
CEND1	Q8N111	PM
CLEC7A	Q9BXN2	PM
CLEC4E	Q9ULY5	PM
CLEC6A	Q6EIG7	PM
GGT7	Q9UJ14	PM
GGT1	P19440	PM
CLEC4A	Q9UMR7	PM
GLDN	Q6ZMI3	PM
PHEX	P78562	PM
PLAAT4	Q9UL19	PM
ASPRV1	Q53RT3	PM
CEMIP2	Q9UHN6	PM
FIBCD1	Q8N539	PM
CYP4Z2P	Q8N1L4	PM
CLEC2A	Q6UVW9	PM
MFRP	Q9BY79	PM
SCARA5	Q6ZMJ2	PM
LVRN	Q6Q4G3	PM
CCPG1	Q9ULG6	PM
ABHD2	P08910	PM
ABHD3	Q8WU67	PM
GGT6	Q6P531	PM
ITM2A	O43736	PM
KLRF2	D3W0D1	PM
CLEC2D	Q9UHP7	PM
SI	P14410	PM
EXTL3	O43909	Golgi
EXTL2	Q9UBQ6	Golgi
EXTL1	Q92935	Golgi
CSGALNACT1	Q8TDX6	Golgi
UST	Q9Y2C2	Golgi
GCNT7	Q6ZNI0	Golgi
GASK1B	Q6UWH4	Golgi
GALNT16	Q8N428	Golgi
GALNT17	Q6IS24	Golgi
CHST14	Q8NCH0	Golgi
MGAT4B	Q9UQ53	Golgi
MGAT3	Q09327	Golgi
CHST8	Q9H2A9	Golgi
B3GALT1	Q9Y5Z6	Golgi
FKTN	O75072	Golgi
FUT9	Q9Y231	Golgi
B3GNT8	Q7Z7M8	Golgi
B4GALT4	O60513	Golgi
GAL3ST2	Q9H3Q3	Golgi
A4GNT	Q9UNA3	Golgi
B4GALT3	O60512	Golgi
MGAT2	Q10469	Golgi
MGAT4A	Q9UM21	Golgi
GALNT12	Q8IXK2	Golgi
PXYLP1	Q8TE99	Golgi
FUT11	Q495W5	Golgi
FUT10	Q6P4F1	Golgi
CHPF2	Q9P2E5	Golgi
GALNT18	Q6P9A2	Golgi
ST6GALNAC2	Q9UJ37	Golgi
CHST15	Q7LFX5	Golgi
CHST6	Q9GZX3	Golgi
MANEA	Q5SRI9	Golgi
RFNG	Q9Y644	Golgi
NDST3	O95803	Golgi
NDST1	P52848	Golgi
NDST2	P52849	Golgi
GCNT3	O95395	Golgi
GCNT2	Q8N0V5	Golgi
ST6GALNAC1	Q9NSC7	Golgi
GLT8D1	Q68CQ7	Golgi
B3GNT4	Q9C0J1	Golgi
B3GNT5	Q9BYG0	Golgi
B4GAT1	O43505	Golgi
GOSR1	O95249	Golgi
B3GALT2	O43825	Golgi
B3GALNT1	O75752	Golgi
B3GALT4	O96024	Golgi
B4GALT7	Q9UBV7	Golgi
HS3ST3A1	Q9Y663	Golgi
GLT6D1	Q7Z4J2	Golgi
NDST4	Q9H3R1	Golgi
CHPF	Q8IZ52	Golgi
CHSY3	Q70JA7	Golgi
A4GALT	Q9NPC4	Golgi
GALNT3	Q14435	Golgi
GALNT7	Q86SF2	Golgi
B3GNT7	Q8NFL0	Golgi
MAN2A2	P49641	Golgi
MGAT5	Q09328	Golgi
MGAT1	P26572	Golgi
HS2ST1	Q7LGA3	Golgi
MAN1A2	O60476	Golgi
B4GALNT4	Q76KP1	Golgi
LFNG	Q8NES3	Golgi
GALNTL6	Q49A17	Golgi
GAL3ST4	Q96RP7	Golgi
GAL3ST3	Q96A11	Golgi
B3GNT6	Q6ZMB0	Golgi
MGAT5B	Q3V5L5	Golgi
GOLM2	Q6P4E1	Golgi
GLT8D2	Q9H1C3	Golgi
B3GNT2	Q9NY97	Golgi
CHSY1	Q86X52	Golgi
MANEAL	Q5VSG8	Golgi
CHST9	Q7L1S5	Golgi
B3GALT9	A8MXE2	Golgi
GCNT1	Q02742	Golgi
GLCE	O94923	Golgi
B3GNT9	Q6UX72	Golgi
MAN1A1	P33908	Golgi
B4GALT2	O60909	Golgi
ST8SIA1	Q92185	Golgi
ST3GAL3	Q11203	Golgi
CHST5	Q9GZS9	Golgi
CHST3	Q7LGC8	Golgi
POMGNT1	Q8WZA1	Golgi
HS6ST2	Q96MM7	Golgi
MAN1C1	Q9NR34	Golgi
CHST11	Q9NPF2	Golgi
CHST12	Q9NRB3	Golgi
GALNT13	Q8IUC8	Golgi
FUT3	P21217	Golgi
FUT8	Q9BYC5	Golgi
GALNT5	Q7Z7M9	Golgi
XYLT1	Q86Y38	Golgi
XYLT2	Q9H1B5	Golgi
GOLGB1	Q14789	Golgi
FUT2	Q10981	Golgi
FUT5	Q11128	Golgi
FUT6	P51993	Golgi
FUT4	P22083	Golgi
FUT7	Q11130	Golgi
B3GAT3	O94766	Golgi
GOLGA5	Q8TBA6	Golgi
B3GAT2	Q9NPZ5	Golgi
B3GALT5	Q9Y2C3	Golgi
B3GALT6	Q96L58	Golgi
GALNT6	Q8NCL4	Golgi
MFNG	O00587	Golgi
FAM20B	O75063	Golgi
CHST7	Q9NS84	Golgi
A3GALT2	U3KPV4	Golgi
CHST10	O43529	Golgi
UXS1	Q8NBZ7	Golgi
B3GALT9	A0A2R8YCE0	Golgi
GCNT4	Q9P109	Golgi
ST8SIA6	P61647	Golgi
HS3ST6	Q96QI5	Golgi
GGTA1	Q4G0N0	Golgi
HS3ST4	Q9Y661	Golgi
B4GALT6	Q9UBX8	Golgi
B4GALT5	O43286	Golgi
GALNT9	Q9HCQ5	Golgi
GALNT8	Q9NY28	Golgi
LARGE1	O95461	Golgi
GALNT10	Q86SR1	Golgi
LARGE2	Q8N3Y3	Golgi
GALNT11	Q8NCW6	Golgi
ST3GAL2	Q16842	Golgi
ST3GAL1	Q11201	Golgi
MAN2A1	Q16706	Golgi
CHST13	Q8NET6	Golgi
B4GALNT2	Q8NHY0	Golgi
B4GALNT3	Q6L9W6	Golgi
C1GALT1	Q9NS00	Golgi
C1GALT1C1	Q96EU7	Golgi
HS3ST2	Q9Y278	Golgi
MGAT4C	Q9UBM8	Golgi
ST6GAL2	Q96JF0	Golgi
ST6GAL1	P15907	Golgi
ST3GAL4	Q11206	Golgi
ST8SIA5	O15466	Golgi
ST6GALNAC3	Q8NDV1	Golgi
ST6GALNAC5	Q9BVH7	Golgi
BET1L	Q9NYM9	Golgi
GALNT15	Q8N3T1	Golgi
GALNT4	Q8N4A0	Golgi
GBGT1	Q8N5D6	Golgi
ST8SIA3	O43173	Golgi
ST6GALNAC4	Q9H4F1	Golgi
ABO	P16442	Golgi
CSGALNACT2	Q8N6G5	Golgi
HS3ST5	Q8IZT8	Golgi
CHST4	Q8NCG5	Golgi
CHST2	Q9Y4C5	Golgi
ST8SIA2	Q92186	Golgi
ST8SIA4	Q92187	Golgi
CHST1	O43916	Golgi
GALNT14	Q96FL9	Golgi
TPST2	O60704	Golgi
TPST1	O60507	Golgi
ST3GAL6	Q9Y274	Golgi
GOLM1	Q8NBJ4	Golgi
HS6ST3	Q8IZP7	Golgi
DIPK1B	Q5VUD6	ER
P4HTM	Q9NXG6	ER
UBE2J1	Q9Y385	ER
ERAP1	Q9NZ08	ER
MRLN	P0DMT0	ER
DHRS7B	Q6IAN0	ER
SPCS3	P61009	ER
HSD17B2	P37059	ER
HSD11B1	P28845	ER
SEC11C	Q9BY50	ER
EPHX1	P07099	ER
CREB3L1	Q96BA8	ER
FICD	Q9BVA6	ER
RDH11	Q8TC12	ER
CREB3L2	Q70SY1	ER
PNPLA3	Q9NST1	ER
MAN1B1	Q9UKM7	ER
SERP2	Q8N6R1	ER
PIGL	Q9Y2B2	ER
LRAT	O95237	ER
FAAH	O00519	ER
SEC11B	P0C7V7	ER
EDEM1	Q92611	ER
USP19	O94966	ER
SERP1	Q9Y6X1	ER
MMP23B	O75900	ER
SEC61B	P60468	ER
ALG1	Q9BT22	ER
ERLIN1	O75477	ER
NCEH1	Q6PIU2	ER
SEC11A	P67812	ER
USE1	Q9NZ43	ER
UBE2J2	Q8N2K1	ER
POMK	Q9H5K3	ER
MOGS	Q13724	ER
XXYLT1	Q8NBI6	ER
SEC61G	P60059	ER
TMPRSS3	P57727	ER
MYRF	Q9Y2G1	ER
ATF6B	Q99941	ER
CYP4Z1	Q86W10	ER
AADAC	P22760	ER
ALG5	Q9Y673	ER
ERAP2	Q6P179	ER
SLN	O00631	ER
DIPK1C	Q0P6D2	ER
B3GLCT	Q6Y288	ER
PIGA	P37287	ER
NFE2L1	Q14494	ER
DIPK1A	Q5T7M9	ER
POMGNT2	Q8NAT1	ER
C1GALT1C1L	P0DN25	ER
GXYLT2	A0PJZ3	ER
GXYLT1	Q4G148	ER
