## Supplementary material for "GOLPH3 and GOLPH3L are broad-spectrum COPI adaptors for sorting into intra-Golgi transport vesicles": Table S5

### Sheet: A. Plasmid List
Plasmid ID	Description	Vector	Source
pJJS359	PB-CuO-TBC1D23-His6-MAO	PBQM812A-1	John Shin
pX458	pSpCas9(BB)-2A-GFP	N/A	Feng Zhang
pOPTG	GST negative control	N/A	Olga Perisic
pLGW327	GST-TEV-GOLPH3 in pOPTG	pOPTG
pLGW328	GST-TEV-GOLPH3L in pOPTG	pOPTG
pLGW443	pSpCas9(BB)-2A-GFP GOLPH3 Exon 2 #GAGAGGAAGGTTACAACTAG	pX458
pLGW444	pSpCas9(BB)-2A-GFP GOLPH3L Exon 2 #CTTCTTCCATAAGAGTAAGG	pX458
pLGW445	pSpCas9(BB)-2A-GFP GOLPH3L Exon 2 #GTAATGCAGTTAGGTTTGCT	pX458
pLGW435	GALNT2 (1-6R)-SI (13L-38V)-GAGA-GFP-FLAG pcDNA3.1+	pcDNA3.1+
pLGW451	ST6GAL1 (1-9K)-SI (13L-38V)-GAGA-GFP-FLAG pcDNA3.1+	pcDNA3.1+
pLGW452	SI (1-38V)-GAGA-GFP-FLAG pcDNA3.1+	pcDNA3.1+
pLGW459	GOLIM4 (1-12R)-SI (13L-38V)-GAGA-GFP-FLAG pcDNA3.1+	pcDNA3.1+
pLGW460	MGAT2 (1-9K)-SI (13L-38V)-GAGA-GFP-FLAG pcDNA3.1+	pcDNA3.1+
pLGW485	B3GAT3 (1-7N)-SI (13L-38V)-GAGA-GFP-FLAG pcDNA3.1+	pcDNA3.1+
pLGW486	GOLM1 (1-12K)-SI (13L-38V)-GAGA-GFP-FLAG pcDNA3.1+	pcDNA3.1+
pLGW487	GALNT3 (1-19K)-SI (13L-38V)-GAGA-GFP-FLAG pcDNA3.1+	pcDNA3.1+
pLGW488	CHSY1 (1-7R)-SI (13L-38V)-GAGA-GFP-FLAG pcDNA3.1+	pcDNA3.1+
pLGW490	TPST2 (1-8V)-SI (13L-38V)-GAGA-GFP-FLAG pcDNA3.1+	pcDNA3.1+
pLGW491	MANEAL (1-8R)-SI (13L-38V)-GAGA-GFP-FLAG pcDNA3.1+	pcDNA3.1+
pLGW492	GALNT12 (1-19E)-SI (13L-38V)-GAGA-GFP-FLAG pcDNA3.1+	pcDNA3.1+
pLGW493	CASC4 (1-14P)-SI (13L-38V)-GAGA-GFP-FLAG pcDNA3.1+	pcDNA3.1+
pLGW494	MGAT5 (1-13K)-SI (13L-38V)-GAGA-GFP-FLAG pcDNA3.1+	pcDNA3.1+
pLGW530	SI (1-12S)-RRR-SI (13L-38V)-GAGA-GFP-FLAG pcDNA3.1+	pcDNA3.1+
pLGW531	SI (1-12S)-KKK-SI (13L-38V)-GAGA-GFP-FLAG pcDNA3.1+	pcDNA3.1+
pLGW532	SI (1-12S)-HHH-SI (13L-38V)-GAGA-GFP-FLAG pcDNA3.1+	pcDNA3.1+
pLGW547	SI (1-12S)-ARR-SI (13L-38V)-GAGA-GFP-FLAG pcDNA3.1+	pcDNA3.1+
pLGW548	SI (1-12S)-AAR-SI (13L-38V)-GAGA-GFP-FLAG pcDNA3.1+	pcDNA3.1+
pLGW549	SI (1-12S)-AAA-SI (13L-38V)-GAGA-GFP-FLAG pcDNA3.1+	pcDNA3.1+
pLGW550	FUT3 (1-15R)-SI (13L-38V)-GAGA-GFP-FLAG pcDNA3.1+	pcDNA3.1+
pLGW551	GALNT4 (1-12C)-SI (13L-38V)-GAGA-GFP-FLAG pcDNA3.1+	pcDNA3.1+
pLGW554	MGAT1 (1-6S)-SI (13L-38V)-GAGA-GFP-FLAG pcDNA3.1+	pcDNA3.1+
pLGW555	TPST1 (1-8N)-SI (13L-38V)-GAGA-GFP-FLAG pcDNA3.1+	pcDNA3.1+
pLGW563	EXTL3 (1-11T)-SI (13L-38V)-GAGA-GFP-FLAG pcDNA3.1+	pcDNA3.1+
pLGW571	SI S7D (1-38V)-GAGA-GFP-FLAG pcDNA3.1+	pcDNA3.1+
pLGW572	SI S7A (1-38V)-GAGA-GFP-FLAG pcDNA3.1+	pcDNA3.1+
pLGW573	SI E10A (1-38V)-GAGA-GFP-FLAG pcDNA3.1+	pcDNA3.1+
pLGW574	SI S7A, E10A (1-38V)-GAGA-GFP-FLAG pcDNA3.1+	pcDNA3.1+
pLGW575	SI F6A (1-38V)-GAGA-GFP-FLAG pcDNA3.1+	pcDNA3.1+
pLGW675	PB-CuO> GALNT2 (1-6R)-SI (13L-38V)-GAGA-GFP-FLAG in pJJS359	pJJS359
pLGW676	PB-CuO> SI (1-38V)-GAGA-GFP-FLAG in pJJS359	pJJS359
pLGW691	Pb-CuO> SI (1-12S)-ST6GAL1 (10F-26W)-SI (33T-38V)-GAGA-GFP-FLAG in pJJS359	pJJS359
pLGW692	Pb-CuO> ST6GAL1 (1-9K)-SI (13L-38V)-GAGA-GFP-FLAG in pJJS359	pJJS359
pLGW694	Pb-CuO> SI (1-12S)-RRR-SI (13L-38V)-GAGA-GFP-FLAG pJJS359	pJJS359
pLGW695	Pb-CuO> SI (1-12S)-KKK-SI (13L-38V)-GAGA-GFP-FLAG pJJS359	pJJS359
pLGW736	Pb-CuO> GNPTAB (1-21)-SI (13L-38V)-GAGA-GFP-FLAG in pJJS359	pJJS359
pLGW770	Pb-CMV> GOLPH3 IRES mTagBFP2	pcDNA3.1+ (PiggyBac compatible)
pLGW824	Pb-CMV> GOLPH3L IRES mTagBFP2	pcDNA3.1+ (PiggyBac compatible)
pLGW870	Pb-CMV> GALNT7 (1-11S)-SI (13L-38V)-GAGA-GFP-FLAG	pcDNA3.1+ (PiggyBac compatible)

### Sheet: B. Primary Antibodies
Target	Host species	Source	Catalog number	Working dilution	Applications	Conjugation	RRID	PMID
GFP	Rat	Biolegend	FM264G	1:20	Flow cytometry	Alexa Fluor 647	AB_1279411
GM130	Mouse	BD Biosciences	610823	1:300	Immunofluorescence		AB_398142
GOLPH3	Mouse	Abcam	ab69171	1:100	Immunofluorescence		AB_2279272
GFP	N/A (Nanobody)	Chromotek	gba488	1:400	Immunofluorescence	ATTO488	AB_2631386
GALNT7	Rabbit	Atlas Antibodies	HPA065317	1:300	Immunofluorescence		AB_2685465
Golgin-84	Rabbit	Atlas Antibodies	HPA000992	1:300	Immunofluorescence		AB_1079009
GALNT2	Rabbit	Abcam	ab102650	1:50	Immunofluorescence		AB_10711635
TGN46	Sheep	Bio-Rad	AHP500G	1:300	Immunofluorescence		AB_323104
FLAG	Mouse	Sigma	M2 (F1804)	1:2000	Western blot		AB_262044
GALNT7	Rabbit	Abcam	ab97645	1:1000	Western blot		AB_10688428
GOLPH3 (+GOLPH3L)	Rabbit	Proteintech	19112-1-AP	1:2000	Western blot		AB_2113342
β-COP	Rabbit	Abcam	ab2899	1:1000	Western blot		AB_2081300
GPP130	Rabbit	Abcam	ab197595	1:5000	Western blot			31175663
α-tubulin	Rat	In house	YL1/2	1:250	Western blot		AB_305328

### Sheet: C. Secondary Antibodies
Target species	Host species	Source	Catalog number	Working dilution	Applications	Conjugation	RRID
Rabbit	Donkey	Thermo Fischer Scientific	A21206	1:300	Immunofluorescence	Alexa Fluor 488	AB_2535792
Rat	Donkey	Abcam	ab150154	1:3000	Western blot	Alexa Fluor 555	AB_2813834
Rabbit	Donkey	Thermo Fischer Scientific	A31572	1:300	Immunofluorescence	Alexa Fluor 555	AB_162543
Mouse	Donkey	Thermo Fischer Scientific	A31571	1:300 (IF), 1:3000 (WB)	Immunofluorescence, western blot	Alexa Fluor 555	AB_162542
Sheep	Donkey	Thermo Fischer Scientific	A21448	1:300	Immunofluorescence	Alexa Fluor 647	AB_1500712
Rat	Goat	Abcam	ab97057	1:10000	Western blot	HRP	AB_10680316
Rabbit	Donkey	Cytiva	NA934V	1:10000	Western blot	HRP	AB_772206
Mouse	Sheep	Cytiva	NA931V	1:10000	Western blot	HRP	AB_772210
